# BASELINE: A CRISPR Base Editing Platform for Mammalian-Scale Single-Cell Lineage Tracing

**DOI:** 10.1101/2025.03.19.644238

**Authors:** Evan Winter, Francesco Emiliani, Aidan Cook, Asma Abderrahim, Aaron McKenna

## Abstract

A cell’s fate is shaped by its inherited state, or lineage, and the ever-shifting context of its environment. CRISPR-based recording technologies are a promising solution to map the lineage of a developing system, yet challenges remain regarding single-cell recovery, engineering complexity, and scale. Here, we introduce BASELINE, which uses base editing to generate high-resolution lineage trees in conjunction with single-cell profiling. BASELINE uses the Cas12a adenine base editor to irreversibly edit nucleotides within 50 synthetic target sites, which are integrated multiple times into a cell’s genome. We show that BASELINE accumulates lineage-specific marks over a wide range of biologically relevant intervals, recording more than 4300 bits of information in a model of pancreatic cancer, a 50X increase over existing technologies. Single-cell sequencing reveals high-fidelity capture of these recorders, recovering lineage reconstructions up to 40 cell divisions deep, within the estimated range of mammalian development. We expect BASELINE to apply to a wide range of lineage-tracing projects in development and disease, especially in which cellular engineering makes small, more distributed systems challenging.
