## Supplemental File 1 for "BASELINE: A CRISPR Base Editing Platform for Mammalian-Scale Single-Cell Lineage Tracing"

### Sheet: Sheet1
Addgene #	Plasmid Name	Purpose
114081	pCAG-rAPOBEC1-gs-XTEN-gs-hdenAsCas12a(E174R/S542R/K548R/D908A)-NLS(nucleoplasmin)-gs-UGI-NLS(SV40)(enAsBE1.1) (RTW1352)	As CBE editor
114082	pCAG-NLS(SV40)x2-rAPOBEC1-gs-XTEN-gs-hdenAsCas12a(E174R/S542R/K548R/D908A)-NLS(nucleoplasmin)-gs-UGI-NLS(SV40)(enAsBE1.2)	As CBE editor
114084	pCAG-NLS(SV40)x2-rAPOBEC1-gs-XTEN-gs-hdenAsCas12a(E174R/S542R/K548R/D908A)-gs-UGI-NLS(SV40)(enAsBE1.4) (RTW1028)	As CBE editor
183204	pSLQ11438	Lb ABE editor
19319	pLJM1-EGFP	transfer vector
138504	LbABE8e	Lb ABE editor
138506	enAsABE8e	As ABE editor
136474	pRDA_052	Lentiviral expression of AsCas12a gRNA
