## Supplemental File 2 for "BASELINE: A CRISPR Base Editing Platform for Mammalian-Scale Single-Cell Lineage Tracing"

### Sheet: Sheet1
Oligo Code	Oligo Name	Sequence	Usage
ETC	EW_201_TWIST_set1_F	AGGCACTTGCTCGTACGACG
ETD	EW_202_TWIST_set1_R	ATGTGGGCCCGGCACCTTAA
ETQ	EW_205_pLJM1_TWIST_illumina_UMI_R	TTCAGACGTGTGCTCTTCCGATCTNNNNNNNNNNNNataaggtcatgtactgggca
ETR	EW_206_BMQ_with_nxt5_adapt_F	TCGTCGGCAGCGTCAGATGTGTATAAGAGACAGgtggaaaggacgaaacaccg
ERU	FE40_illu_lib_ampli	TTCAGACGTGTGCTCTTCCGATCT
EFV	FEX250_illu_common5	CTAGCAGATCACCGTAAGGACTACC
EFT	FEX248_illu_common3	GAGTCGCGTAGAGTACAGTGCAAG
FVO	EW_393_TVTV_28_FUI_F	GTATCGTGTAGAGACTGCGTAGGTTTVVVVTTVVVVTTVVVVTTVVVVTTTGCTAGACATTGTGCCGCATC
FVP	EW_394_TVTV_28_ELV_R	AGTGATCGAGTCAGTGCGAGTGTTTVVVVTTVVVVTTVVVVTTVVVVTTTGCTAGGACCGGCCTTAAAGC
FVQ	EW_395_amp_oligo_F	GGTGCTGAAGAAAGTTGTCGGTGTCTTTGTGTTAACCGTATCGTGTAGAGACTGCGTAGG
FVR	EW_396_amp_oligo_R	GGTGCTGAAGAAAGTTGTCGGTGTCTTTGTGTTAACCAGTGATCGAGTCAGTGCGAGTG
FDZ	am_tso	CTACACGACGCTCTTCCGATCT
FUI	EW_383_post_t7_F	GCTAGACATTGTGCCGCATC
EWE	EW_241_nxtI5_only	GGCAGCGTCAGATGTGTATAAGAGACAG
EWI	EW_243_amplification_primer_with_BUL	GTGAATTCGCCACCATGCTC
EWI-biotin	EWI-biotin	/5Biosg/GTGAATTCGCCACCATGCTC
EVI	EW_221_LbCas12a_g1_g2_F	GACACCTGCAATTAGATGTCCGGATAAGTTCATGTCGAATTTCTACTAAGTGTAGATGCCCGTCGTAACCGGCGTAG	10-guide array production
EVJ	EW_222_LbCas12a_g2_g3_R	GCCCGAGAGATTACTCGTAGATCTACACTTAGTAGAAATTCTACGCCGGTTACGACGGGC
EVK	EW_223_LbCas12a_g3_g4_F	CTACGAGTAATCTCTCGGGCAATTTCTACTAAGTGTAGATGATCGAAGCAACCTGGCACC
EVL	EW_224_LbCas12a_g4_g5_R	GCTATCCTGTATATTAGTACATCTACACTTAGTAGAAATTGGTGCCAGGTTGCTTCGATC
EVM	EW_225_LbCas12a_g5_g6_F	GTACTAATATACAGGATAGCAATTTCTACTAAGTGTAGATCACCCAGGAGTAGCCCACGA
EVN	EW_226_LbCas12a_g6_g7_R	ATAAGAGCGTCTGCGGTTATATCTACACTTAGTAGAAATTTCGTGGGCTACTCCTGGGTG
EVO	EW_227_LbCas12a_g7_g8_F	ATAACCGCAGACGCTCTTATAATTTCTACTAAGTGTAGATCCGGCACAGAGACTGTACGC
EVP	EW_228_LbCas12a_g8_g9_R	GTACTCGATGGTGTGGCTTAATCTACACTTAGTAGAAATTGCGTACAGTCTCTGTGCCGG
EVQ	EW_229_LbCas12a_g9_g10_F	TAAGCCACACCATCGAGTACAATTTCTACTAAGTGTAGATGCACAGTAAGGCAATCGGATTTTTTTTGAATNNNNGCAGGTGAG
EVD	EW_230_LbCas12a_g10_end _R	CTCACCTGCNNNNATTCAAAAAAAATCCGATTGCCTTACTGTGC
EWZ	EW_244_LbCas12a_g11_F	GACACCTGCAATTAGATACTGGCGCATAACTAGAGGG
EXA	EW_245_LbCas12a_g11_g12_R	GCGATATACTGTTCGCCCCTATCTACACTTAGTAGAAATTCCCTCTAGTTATGCGCCAGT
EXB	EW_246_LbCas12a_g12_g13_F	AGGGGCGAACAGTATATCGCAATTTCTACTAAGTGTAGATAGCCCGTACGCATACGAGCG
EXC	EW_247_LbCas12a_g13_g14_R	GTCTCTTATCTTGTCTACGCATCTACACTTAGTAGAAATTCGCTCGTATGCGTACGGGCT
EXD	EW_248_LbCas12a_g14_g15_F	GCGTAGACAAGATAAGAGACAATTTCTACTAAGTGTAGATATGCGAGATAGGTATACGCT
EXE	EW_249_LbCas12a_g15_g16_R	TCTTCTGCGTTCGGGCCGCGATCTACACTTAGTAGAAATTAGCGTATACCTATCTCGCAT
EXF	EW_250_LbCas12a_g16_g17_F	CGCGGCCCGAACGCAGAAGAAATTTCTACTAAGTGTAGATCATACATACAAGGTTTGGGT
EXG	EW_251_LbCas12a_g17_g18_R	GGCACACCCATGTCCGTCACATCTACACTTAGTAGAAATTACCCAAACCTTGTATGTATG
EXH	EW_252_LbCas12a_g18_g19_F	GTGACGGACATGGGTGTGCCAATTTCTACTAAGTGTAGATATCTGGTACGGATCCGAGTC
EXI	EW_253_LbCas12a_g19_g20_R	CTCACCTGCATCGATTCAAAAAAAGCTCGGCCTCTGGGAGTCGTATCTACACTTAGTAGAAATTGACTCGGATCCGTACCAGAT
EYW	EW_256_LbCas12a_g21_F	GACACCTGCAATTAGATGTACGAACAGAGGTCAATCT
EYX	EW_257_LbCas12a_g21_g22_R	TTGGTCCTGATGTACGCACAATCTACACTTAGTAGAAATTAGATTGACCTCTGTTCGTAC
EYY	EW_258_LbCas12a_g22_g23_F	TGTGCGTACATCAGGACCAAAATTTCTACTAAGTGTAGATGTACCACAACGGAATATGAC
EYZ	EW_259_LbCas12a_g23_g24_R	ATGAAGGGATAGTGGCGGACATCTACACTTAGTAGAAATTGTCATATTCCGTTGTGGTAC
EZA	EW_260_LbCas12a_g24_g25_F	GTCCGCCACTATCCCTTCATAATTTCTACTAAGTGTAGATGAAGTAACATACAGGTGGCG
EZB	EW_261_LbCas12a_g25_g26_R	CAGCGGGTTCCTGCTCCCGCATCTACACTTAGTAGAAATTCGCCACCTGTATGTTACTTC
EZC	EW_262_LbCas12a_g26_g27_F	GCGGGAGCAGGAACCCGCTGAATTTCTACTAAGTGTAGATATCCACTAATAGACACCGAC
EZD	EW_263_LbCas12a_g27_g28_R	AGCTTAAGCTGTGCACTCTCATCTACACTTAGTAGAAATTGTCGGTGTCTATTAGTGGAT
EZE	EW_264_LbCas12a_g28_g29_F	GAGAGTGCACAGCTTAAGCTAATTTCTACTAAGTGTAGATGCCTCACACTCAGCTCATTC
EZF	EW_265_LbCas12a_g29_g30_R	CTCACCTGCATCGATTCAAAAAAACGCTGCTTGTCTGGCCTCGCATCTACACTTAGTAGAAATTGAATGAGCTGAGTGTGAGGC
EZG	EW_266_LbCas12a_g31_F	GACACCTGCAATTAGATATCGGGGACGTACCCATGTT
EZH	EW_267_LbCas12a_g31_g32_R	GCCCTATTATGTAGGGGACTATCTACACTTAGTAGAAATTAACATGGGTACGTCCCCGAT
EZI	EW_268_LbCas12a_g32_g33_F	AGTCCCCTACATAATAGGGCAATTTCTACTAAGTGTAGATGGCTAGCACGATCCCTAGGG
EZJ	EW_269_LbCas12a_g33_g34_R	GGTATAGGTAGCTAACACGCATCTACACTTAGTAGAAATTCCCTAGGGATCGTGCTAGCC
EZK	EW_270_LbCas12a_g34_g35_F	GCGTGTTAGCTACCTATACCAATTTCTACTAAGTGTAGATGTCCGGGATTATAGCCTCGG
EZL	EW_271_LbCas12a_g35_g36_R	TCGCGGGTTGTACAACATACATCTACACTTAGTAGAAATTCCGAGGCTATAATCCCGGAC
EZM	EW_272_LbCas12a_g36_g37_F	GTATGTTGTACAACCCGCGAAATTTCTACTAAGTGTAGATGCACCAGAGACGTCCAATCG
EZN	EW_273_LbCas12a_g37_g38_R	GCGACGACTTCTGTCATAGTATCTACACTTAGTAGAAATTCGATTGGACGTCTCTGGTGC
EZO	EW_274_LbCas12a_g38_g39_F	ACTATGACAGAAGTCGTCGCAATTTCTACTAAGTGTAGATGGTAAAACAACCTCGGGATC
EZP	EW_275_LbCas12a_g39_g40_R	CTCACCTGCATCGATTCAAAAAAACGCTCGCGTTCTACCGCTCCATCTACACTTAGTAGAAATTGATCCCGAGGTTGTTTTACC
EZS	EW_276_LbCas12a_g41_F	GACACCTGCAATTAGATGCGATTCTAACTCTAATCCT
EZT	EW_277_LbCas12a_g41_g42_R	GGTCTAGGACTGTTTTGCGAATCTACACTTAGTAGAAATTAGGATTAGAGTTAGAATCGC
EZU	EW_278_LbCas12a_g42_g43_F	TCGCAAAACAGTCCTAGACCAATTTCTACTAAGTGTAGATTCGTCCCGACATCCATGGCT
EZV	EW_279_LbCas12a_g43_g44_R	GCAGCAACCTGATCTGGGGTATCTACACTTAGTAGAAATTAGCCATGGATGTCGGGACGA
EZW	EW_280_LbCas12a_g44_g45_F	ACCCCAGATCAGGTTGCTGCAATTTCTACTAAGTGTAGATGCCATATACACCCGCGTGTC
EZX	EW_281_LbCas12a_g45_g46_R	CTTCGCGGAGGTTCGACATCATCTACACTTAGTAGAAATTGACACGCGGGTGTATATGGC
EZY	EW_282_LbCas12a_g46_g47_F	GATGTCGAACCTCCGCGAAGAATTTCTACTAAGTGTAGATGCTGACACAACACTTAGAGC
EZZ	EW_283_LbCas12a_g47_g48_R	AGGACCGACTACTACCTCGCATCTACACTTAGTAGAAATTGCTCTAAGTGTTGTGTCAGC
FAA	EW_284_LbCas12a_g48_g49_F	GCGAGGTAGTAGTCGGTCCTAATTTCTACTAAGTGTAGATGTTTAAACACACCGGGTTAA
FAB	EW_285_LbCas12a_g49_g50_R	CTCACCTGCATCGATTCAAAAAAAGTGGTACAATATGCGTCTCCATCTACACTTAGTAGAAATTTTAACCCGGTGTGTTTAAAC
FAC	EW_286_cas12a_guides_set1_CTAG_F	ATGCACCTGCAAGACTAGatccattcgattagtgaacgga	10-guide array amp.
FAD	EW_287_cas12a_guides_set1_CGAC_R	CATCACCTGCGATAGTCGccataaggtcatgtactgggca
FAE	EW_288_cas12a_guides_set2_CGAC_F	ATGCACCTGCAAGACGACatccattcgattagtgaacgga
FAF	EW_289_cas12a_guides_set2_GCTT_R	CATCACCTGCGATAAAGCccataaggtcatgtactgggca
FAG	EW_290_cas12a_guides_set3_GCTT_F	ATGCACCTGCAAGAGCTTatccattcgattagtgaacgga
FAH	EW_291_cas12a_guides_set3_GACT_R	CATCACCTGCGATAAGTCccataaggtcatgtactgggca
FAI	EW_292_cas12a_guides_set4_GACT_F	ATGCACCTGCAAGAGACTatccattcgattagtgaacgga
FAJ	EW_293_cas12a_guides_set4_GCCG_R	CATCACCTGCGATACGGCccataaggtcatgtactgggca
FAK	EW_294_cas12a_guides_set5_GCCG_F	ATGCACCTGCAAGAGCCGatccattcgattagtgaacgga
FAL	EW_295_cas12a_guides_set5_AATT_R	CATCACCTGCGATAAATTccataaggtcatgtactgggca
	EW_gblock_unedited	CTTTCCTACTTGGCAGTACATCTACCTAGCAGATCACCGTAAGGACTACCTTTCGTCCGGATAAGTTCATGTCGTTTCGCCCGTCGTAACCGGCGTAGTTTCCTACGAGTAATCTCTCGGGCTTTCGATCGAAGCAACCTGGCACCTTTCGTACTAATATACAGGATAGCTTTCCACCCAGGAGTAGCCCACGATTTCATAACCGCAGACGCTCTTATTTTCCCGGCACAGAGACTGTACGCTTTCTAAGCCACACCATCGAGTACTTTCGCACAGTAAGGCAATCGGATGTAATCCTTGCACTGTACTCTACGCGACTCGTATTAGTCATCGCTATTACCATGG
	EW_gblock_edited	CTTTCCTACTTGGCAGTACATCTACCTAGCAGATCACCGTAAGGACTACCTTTCGTCCGGATGAGTTCATGTCGTTTCGCCCGTCGTGACCGGCGTAGTTTCCTACGAGTGATCTCTCGGGCTTTCGATCGAAGCGACCTGGCACCTTTCGTACTAATGTACAGGATAGCTTTCCACCCAGGGGTAGCCCACGATTTCATAACCGCGGACGCTCTTATTTTCCCGGCACGGAGACTGTACGCTTTCTAAGCCACGCCATCGAGTACTTTCGCACAGTGAGGCAATCGGATGTAATCCTTGCACTGTACTCTACGCGACTCGTATTAGTCATCGCTATTACCATGG
