## Supplemental File 4 for "BASELINE: A CRISPR Base Editing Platform for Mammalian-Scale Single-Cell Lineage Tracing"

outcome	n	dataframe
0_0_0_0	20881	1
0_1_0_0	15655	1
0_1_1_0	2453	1
0_1_0_1	789	1
1_1_0_0	518	1
0_1_1_1	157	1
0_0_1_0	103	1
1_1_1_0	64	1
1_0_0_0	29	1
0_0_0_1	25	1
1_1_1_1	21	1
1_1_0_1	17	1
1_0_1_0	4	1
0_0_1_1	3	1
0_0_0	21182	2
1_0_0	12060	2
1_1_0	5959	2
1_0_1	609	2
0_1_0	528	2
1_1_1	338	2
0_1_1	37	2
0_0_1	6	2
0_0_0_0	21078	3
0_0_1_1	11929	3
0_0_1_0	7355	3
0_0_0_1	235	3
1_0_1_1	56	3
1_0_1_0	51	3
1_0_0_0	7	3
0_1_1_0	4	3
1_0_0_1	2	3
1_1_1_0	2	3
0_0_0_0_0_0	22717	4
0_0_0_1_0_0	12605	4
0_0_0_1_1_0	2850	4
0_0_0_0_1_0	1846	4
0_0_0_1_0_1	213	4
0_0_1_1_0_0	134	4
0_0_0_0_0_1	82	4
0_0_1_1_1_0	69	4
0_0_1_0_0_0	60	4
0_0_0_1_1_1	52	4
0_0_0_0_1_1	28	4
0_0_1_0_1_0	25	4
0_1_0_0_0_0	10	4
0_0_1_0_0_1	7	4
0_1_0_1_0_0	5	4
1_0_0_1_0_0	5	4
0_0_1_1_1_1	3	4
0_1_0_0_1_0	3	4
1_0_0_0_0_0	2	4
0_1_0_1_1_0	1	4
1_0_0_0_1_0	1	4
1_0_0_1_1_0	1	4
0_0_0_0_0_0_0_0	20722	5
0_0_0_1_1_0_0_0	12910	5
0_0_0_1_1_1_0_0	3953	5
0_0_0_1_0_0_0_0	1083	5
0_0_0_1_0_1_0_0	667	5
0_0_0_0_1_0_0_0	280	5
0_0_1_1_1_0_0_0	185	5
0_0_0_1_1_0_1_0	178	5
1_0_0_1_1_0_0_0	155	5
0_0_0_1_1_0_0_1	94	5
0_0_1_1_1_1_0_0	73	5
0_0_0_0_1_1_0_0	54	5
0_0_0_1_1_1_1_0	54	5
1_0_0_1_1_1_0_0	52	5
0_0_0_0_0_1_0_0	47	5
0_0_0_1_1_1_0_1	47	5
0_0_0_1_0_0_1_0	35	5
1_0_0_1_0_0_0_0	15	5
1_0_0_1_0_1_0_0	15	5
0_0_1_1_0_0_0_0	13	5
0_1_0_1_1_0_0_0	10	5
1_0_0_0_1_0_0_0	9	5
0_0_0_1_0_0_0_1	8	5
0_0_0_1_1_1_1_1	6	5
0_0_0_0_1_0_1_0	5	5
0_0_0_0_1_0_0_1	4	5
0_1_0_1_1_1_0_0	4	5
1_0_0_1_1_0_1_0	4	5
0_0_0_1_1_0_1_1	3	5
0_0_1_1_1_1_1_0	3	5
0_1_0_0_1_0_0_0	3	5
0_1_0_1_0_0_0_0	3	5
1_0_1_1_1_0_0_0	3	5
0_0_0_1_0_0_1_1	2	5
0_0_0_1_0_1_0_1	2	5
0_0_1_0_1_1_0_0	2	5
0_0_1_1_0_1_0_0	2	5
0_0_1_1_1_1_0_1	2	5
1_0_0_1_0_0_1_0	2	5
1_0_0_1_1_1_1_0	2	5
1_1_0_1_1_0_0_0	2	5
0_0_1_0_0_1_0_0	1	5
0_1_0_0_1_1_0_0	1	5
1_0_0_1_1_1_0_1	1	5
1_0_1_1_1_1_0_0	1	5
1_1_0_1_0_0_0_0	1	5
1_1_0_1_1_1_0_0	1	5
0_0_0_0_0_0	20794	6
0_0_1_1_0_0	16634	6
0_0_1_0_0_0	1495	6
0_0_0_1_0_0	1342	6
0_0_1_1_1_0	202	6
0_0_1_0_1_0	71	6
0_0_1_1_0_1	51	6
0_0_0_1_1_0	42	6
1_0_1_1_0_0	39	6
0_0_0_0_1_0	22	6
1_0_0_1_0_0	14	6
0_1_1_0_0_0	4	6
0_1_0_1_0_0	3	6
0_1_1_1_0_0	3	6
1_0_0_0_0_0	2	6
1_0_1_0_0_0	1	6
0_0_0_0_0_0	23175	7
0_0_0_1_0_0	11617	7
0_0_0_1_1_0	3500	7
0_0_0_0_1_0	1287	7
0_0_0_1_0_1	376	7
0_0_0_1_1_1	129	7
1_0_0_1_0_0	125	7
0_0_1_1_0_0	102	7
0_1_0_1_0_0	70	7
0_0_1_1_1_0	65	7
0_0_1_0_0_0	53	7
1_0_0_0_0_0	46	7
0_0_0_0_0_1	34	7
0_1_0_1_1_0	30	7
0_1_0_0_0_0	29	7
0_0_0_0_1_1	24	7
1_0_0_1_1_0	19	7
0_1_0_1_0_1	10	7
0_1_0_0_1_0	6	7
1_0_0_0_1_0	5	7
0_0_1_0_1_0	4	7
0_1_1_1_0_0	4	7
0_0_1_1_0_1	3	7
0_0_1_1_1_1	2	7
1_0_0_1_0_1	1	7
1_0_1_1_0_0	1	7
1_1_0_0_0_0	1	7
1_1_0_1_0_0	1	7
0_0_0_0_0	21393	8
0_1_0_0_0	6431	8
0_1_0_1_0	4476	8
0_1_1_0_0	2690	8
0_1_1_1_0	2064	8
0_0_0_1_0	980	8
0_0_1_1_0	633	8
0_1_0_0_1	599	8
0_0_1_0_0	459	8
0_1_0_1_1	259	8
0_0_0_0_1	205	8
0_1_1_1_1	156	8
0_1_1_0_1	147	8
0_0_0_1_1	128	8
0_0_1_0_1	46	8
0_0_1_1_1	34	8
1_0_0_0_0	4	8
1_0_1_1_0	3	8
1_1_0_0_0	3	8
1_1_0_1_0	3	8
1_1_1_1_0	3	8
1_1_0_0_1	2	8
1_1_1_1_1	1	8
0_0_0_0_0_0_0	21023	9
0_0_0_1_0_0_0	14311	9
0_0_0_1_1_0_0	4325	9
0_0_0_0_1_0_0	442	9
0_0_0_1_0_0_1	219	9
0_0_0_1_1_0_1	100	9
0_0_1_1_0_0_0	100	9
0_0_1_1_1_0_0	53	9
1_0_0_1_0_0_0	29	9
0_0_0_1_0_1_0	27	9
0_0_0_1_1_1_0	26	9
0_0_1_0_0_0_0	13	9
0_1_0_1_0_0_0	12	9
0_0_0_0_1_0_1	11	9
0_0_0_0_0_0_1	4	9
0_0_0_1_1_1_1	4	9
0_0_1_0_1_0_0	4	9
1_0_0_0_0_0_0	4	9
1_0_0_1_1_0_0	4	9
0_0_1_1_0_0_1	2	9
0_0_1_1_1_0_1	2	9
1_0_1_0_0_0_0	2	9
0_0_0_1_0_1_1	1	9
1_0_0_0_1_0_0	1	9
0_0_0_0_0_0_0	21197	10
0_0_1_0_0_0_0	15837	10
0_0_1_1_0_0_0	1606	10
0_0_1_0_1_0_0	1201	10
0_0_1_1_1_0_0	239	10
0_0_1_0_0_1_0	185	10
0_0_0_0_1_0_0	151	10
0_0_0_1_0_0_0	98	10
0_0_1_0_0_0_1	52	10
0_0_0_0_0_1_0	23	10
0_1_1_0_0_0_0	22	10
0_0_1_1_0_1_0	16	10
1_0_1_0_0_0_0	16	10
0_0_1_0_1_1_0	13	10
0_0_0_1_1_0_0	12	10
0_0_0_1_1_1_0	9	10
0_0_1_1_1_1_0	8	10
0_0_1_1_0_0_1	6	10
0_1_1_1_0_0_0	6	10
1_0_1_0_1_0_0	6	10
0_0_0_0_0_0_1	5	10
1_0_1_1_0_0_0	4	10
0_0_1_0_0_1_1	3	10
0_0_0_1_0_1_0	1	10
0_0_1_0_1_0_1	1	10
0_1_1_0_1_0_0	1	10
1_0_0_0_0_0_0	1	10
0_0_0_0_0_0	21077	11
0_1_1_0_0_0	7291	11
0_1_0_0_0_0	6484	11
0_1_1_0_1_0	1551	11
0_0_1_0_0_0	1331	11
0_1_0_0_1_0	1191	11
0_1_1_1_0_0	587	11
0_1_0_1_0_0	324	11
0_1_1_1_1_0	293	11
0_0_0_0_1_0	153	11
0_0_1_0_1_0	146	11
0_0_0_1_0_0	75	11
0_0_1_1_0_0	57	11
0_1_1_0_1_1	40	11
0_1_1_0_0_1	30	11
0_1_0_1_1_0	24	11
0_1_0_0_0_1	22	11
0_0_1_1_1_0	12	11
0_0_0_0_0_1	8	11
0_1_1_1_1_1	7	11
1_1_0_0_0_0	5	11
0_0_0_1_1_0	4	11
0_0_0_0_1_1	2	11
0_0_1_1_0_1	2	11
0_0_0_1_0_1	1	11
0_0_1_0_0_1	1	11
1_1_0_0_1_0	1	11
0_0_0_0_0_0	23103	12
0_0_0_1_0_0	4091	12
0_0_0_1_1_0	3464	12
0_0_0_0_1_0	2481	12
0_0_1_1_1_0	1177	12
0_0_1_0_0_0	1065	12
0_0_1_1_0_0	878	12
0_1_1_1_1_0	596	12
0_0_1_0_1_0	583	12
0_0_0_0_0_1	445	12
0_1_0_1_0_0	394	12
0_0_0_1_0_1	333	12
0_1_0_1_1_0	280	12
0_0_0_1_1_1	270	12
0_0_0_0_1_1	215	12
0_1_1_0_0_0	209	12
0_0_1_1_0_1	183	12
0_1_1_1_0_0	142	12
0_1_0_0_0_0	131	12
0_0_1_1_1_1	124	12
0_0_1_0_0_1	122	12
0_1_0_0_1_0	104	12
0_1_1_1_1_1	103	12
0_1_1_0_1_0	68	12
0_0_1_0_1_1	43	12
0_1_0_1_1_1	32	12
0_1_1_1_0_1	21	12
0_1_0_1_0_1	19	12
0_1_0_0_0_1	14	12
0_1_1_0_0_1	11	12
0_1_1_0_1_1	4	12
0_1_0_0_1_1	3	12
1_0_0_0_0_0	3	12
1_0_0_0_1_0	3	12
1_0_0_1_0_0	3	12
1_0_0_1_1_0	2	12
0_0_0_0_0	22365	13
0_1_1_1_0	4298	13
0_1_0_0_0	3998	13
0_1_0_1_0	3058	13
0_0_0_1_0	2705	13
0_1_1_0_0	1783	13
0_0_1_0_0	1354	13
0_0_1_1_0	1128	13
0_1_0_1_1	13	13
0_1_0_0_1	3	13
1_1_1_0_0	3	13
0_0_0_1_1	2	13
0_0_1_0_1	2	13
0_1_1_0_1	2	13
1_0_0_0_0	2	13
0_0_0_0_1	1	13
0_1_1_1_1	1	13
1_0_1_0_0	1	13
0_0_0_0_0_0_0_0_0	21438	14
0_0_1_0_0_0_0_0_0	7305	14
0_0_1_0_0_1_0_0_0	4093	14
0_0_1_0_1_0_0_0_0	2093	14
0_0_1_0_1_1_0_0_0	1918	14
0_0_0_0_0_1_0_0_0	803	14
0_0_1_1_1_1_0_0_0	706	14
0_0_0_0_1_1_0_0_0	406	14
0_0_1_1_0_0_0_0_0	386	14
0_0_1_1_0_1_0_0_0	350	14
0_0_0_0_1_0_0_0_0	286	14
0_0_1_1_1_0_0_0_0	157	14
0_1_1_0_0_0_0_0_0	141	14
0_1_1_0_1_1_0_0_0	84	14
0_1_1_0_0_1_0_0_0	75	14
0_1_1_1_1_1_0_0_0	50	14
0_0_0_1_1_1_0_0_0	47	14
0_0_0_1_0_1_0_0_0	31	14
0_1_1_0_1_0_0_0_0	29	14
0_0_0_1_0_0_0_0_0	28	14
0_0_1_0_1_1_1_0_0	26	14
0_0_1_1_1_1_1_0_0	17	14
1_0_1_0_0_0_0_0_0	17	14
0_0_1_0_0_0_0_0_1	16	14
0_0_0_1_1_0_0_0_0	15	14
0_0_1_0_0_0_1_0_0	15	14
0_1_0_0_0_0_0_0_0	15	14
0_1_1_1_0_1_0_0_0	13	14
0_0_1_0_0_1_1_0_0	12	14
0_1_0_0_0_1_0_0_0	11	14
1_0_0_0_0_0_0_0_0	11	14
0_1_0_0_1_0_0_0_0	10	14
0_0_0_0_0_0_1_0_0	9	14
0_0_1_0_0_1_0_0_1	7	14
0_0_1_0_0_1_0_1_0	6	14
0_0_1_0_1_1_0_0_1	6	14
0_1_1_0_1_1_1_0_0	6	14
0_1_1_1_1_1_1_0_0	6	14
0_0_0_0_0_1_0_0_1	5	14
0_0_1_0_0_0_0_1_0	5	14
0_0_1_1_1_1_0_0_1	5	14
0_0_1_0_1_0_1_0_0	4	14
0_0_1_0_1_1_0_1_0	4	14
0_0_1_1_0_0_1_0_0	4	14
0_0_1_1_0_1_0_1_0	4	14
0_1_1_1_0_0_0_0_0	4	14
0_0_1_0_1_0_0_0_1	3	14
0_0_1_0_1_0_0_1_0	3	14
0_0_1_1_0_1_0_0_1	3	14
0_1_1_1_1_1_0_1_0	3	14
1_0_0_0_0_1_0_0_0	3	14
1_0_1_0_1_1_0_0_0	3	14
0_0_0_0_1_1_0_0_1	2	14
0_0_1_1_0_1_1_0_0	2	14
0_0_1_1_1_0_0_0_1	2	14
0_0_1_1_1_1_0_1_0	2	14
0_1_1_0_0_0_0_1_0	2	14
0_1_1_1_1_0_0_0_0	2	14
0_0_0_0_0_0_0_1_0	1	14
0_0_0_0_1_0_0_1_0	1	14
0_0_1_1_0_0_0_1_0	1	14
0_0_1_1_1_0_0_1_0	1	14
0_0_1_1_1_1_1_0_1	1	14
0_1_0_0_1_1_0_0_0	1	14
1_0_0_0_1_0_0_0_0	1	14
1_0_1_0_1_0_0_0_0	1	14
1_0_1_1_1_1_0_0_0	1	14
1_1_1_0_0_0_0_0_0	1	14
0_0_0_0_0_0	21770	15
0_0_0_1_0_0	5336	15
0_0_0_1_1_0	3737	15
0_0_1_1_0_0	3391	15
0_0_1_1_1_0	2852	15
0_0_0_0_1_0	856	15
0_0_1_1_1_1	660	15
0_0_1_0_0_0	509	15
0_0_0_1_0_1	423	15
0_0_0_1_1_1	365	15
0_0_1_0_1_0	249	15
0_0_1_1_0_1	176	15
0_0_0_0_0_1	111	15
0_0_0_0_1_1	84	15
1_0_0_0_0_0	47	15
1_0_0_1_0_0	35	15
1_0_0_1_1_0	30	15
0_0_1_0_0_1	25	15
1_0_1_1_1_0	17	15
0_0_1_0_1_1	14	15
1_0_1_1_0_0	13	15
1_0_0_1_1_1	6	15
1_0_1_0_0_0	6	15
1_0_0_1_0_1	3	15
1_0_0_0_1_1	2	15
1_0_0_0_1_0	1	15
1_0_1_1_1_1	1	15
0_0_0_0_0_0	30141	16
0_1_0_0_0_0	3430	16
0_0_1_0_0_0	2578	16
1_0_0_0_0_0	2456	16
0_1_1_0_0_0	487	16
1_1_0_0_0_0	465	16
1_0_1_0_0_0	277	16
0_0_0_1_0_0	274	16
1_1_1_0_0_0	179	16
0_0_0_0_0_1	62	16
0_0_0_0_1_0	59	16
0_1_0_0_0_1	41	16
0_1_0_1_0_0	41	16
0_0_1_0_0_1	35	16
0_0_1_1_0_0	29	16
1_0_0_1_0_0	29	16
1_0_0_0_0_1	25	16
0_0_1_0_1_0	13	16
1_0_1_0_0_1	13	16
0_1_1_0_0_1	11	16
1_1_0_0_0_1	10	16
0_1_1_1_0_0	9	16
1_1_0_1_0_0	8	16
1_0_0_0_1_0	7	16
0_1_0_0_1_0	6	16
1_0_1_1_0_0	6	16
0_0_0_1_0_1	5	16
0_0_0_1_1_0	4	16
1_1_1_0_1_0	4	16
0_1_1_0_1_0	3	16
0_0_0_0_1_1	2	16
0_0_1_1_1_0	2	16
1_1_0_0_1_0	2	16
0_0_1_0_1_1	1	16
0_1_0_1_1_1	1	16
1_1_1_0_0_1	1	16
1_1_1_1_0_0	1	16
1_1_1_1_1_0	1	16
1_1_1_1_1_1	1	16
0_0_0_0_0_0	23446	17
0_0_0_1_0_0	10156	17
0_0_0_1_1_0	4884	17
0_0_0_0_1_0	1081	17
0_0_0_1_1_1	576	17
0_0_1_1_0_0	107	17
0_0_0_1_0_1	84	17
0_1_0_1_0_0	83	17
0_0_1_1_1_0	68	17
0_1_0_1_1_0	47	17
0_0_1_0_0_0	40	17
0_1_0_0_0_0	28	17
0_1_0_0_1_0	22	17
1_0_0_0_0_0	21	17
1_0_0_1_0_0	16	17
0_0_0_0_0_1	14	17
0_0_1_0_1_0	14	17
0_0_0_0_1_1	5	17
1_0_0_1_1_0	5	17
0_1_1_1_0_0	4	17
0_1_1_1_1_1	4	17
0_0_1_1_1_1	3	17
0_1_0_1_1_1	3	17
0_1_1_0_0_0	3	17
0_1_1_0_1_0	1	17
0_1_1_1_1_0	1	17
1_1_0_1_1_0	1	17
1_1_1_0_0_0	1	17
1_1_1_1_1_0	1	17
0_0_0	20967	18
0_1_1	11804	18
0_0_1	7613	18
0_1_0	330	18
1_0_1	5	18
0_0_0_0	21898	19
0_1_0_0	13233	19
0_1_1_0	4619	19
0_0_1_0	916	19
1_1_0_0	23	19
0_1_1_1	9	19
0_1_0_1	8	19
1_0_0_0	7	19
1_1_1_0	4	19
1_0_0_1	2	19
0_0_0_0_0	27624	20
0_0_1_0_0	9675	20
0_0_0_1_0	1867	20
0_0_1_1_0	1515	20
0_1_0_0_0	12	20
1_0_0_0_0	8	20
0_0_1_0_1	6	20
1_0_1_0_0	6	20
0_0_0_0_1	3	20
0_0_0_1_1	2	20
0_1_1_0_0	1	20
0_0_0_0_0_0_0	20910	21
0_0_0_1_0_0_0	12397	21
0_0_0_1_1_0_0	4507	21
0_0_1_1_0_0_0	1253	21
0_0_0_1_0_1_0	618	21
0_0_1_1_1_0_0	279	21
0_0_0_0_1_0_0	175	21
0_0_0_1_1_1_0	172	21
0_0_0_1_0_0_1	133	21
0_0_1_0_0_0_0	54	21
1_0_0_1_0_0_0	45	21
0_0_1_1_0_1_0	32	21
0_0_0_1_1_0_1	27	21
1_0_0_1_1_0_0	21	21
0_0_1_1_0_0_1	17	21
0_0_1_1_1_1_0	17	21
0_0_0_1_0_1_1	9	21
0_0_1_0_1_0_0	9	21
0_0_0_0_0_1_0	7	21
0_0_0_0_0_1_1	6	21
0_0_0_0_1_1_0	6	21
0_0_0_1_1_1_1	5	21
0_1_0_1_0_0_0	3	21
1_0_0_0_0_0_0	3	21
1_0_1_1_0_0_0	3	21
0_0_1_0_0_1_0	2	21
0_0_1_1_1_1_1	2	21
1_0_0_1_0_1_0	2	21
0_0_1_1_0_1_1	1	21
1_0_0_0_1_0_0	1	21
1_0_0_1_1_0_1	1	21
1_0_1_0_0_0_0	1	21
1_0_1_1_1_1_1	1	21
0_0_0_0_0_0	20631	22
1_1_0_0_0_0	11239	22
1_0_0_0_0_0	4465	22
1_1_1_0_0_0	2053	22
1_0_1_0_0_0	751	22
0_1_0_0_0_0	626	22
1_1_0_1_0_0	281	22
1_0_0_1_0_0	218	22
0_1_1_0_0_0	122	22
1_1_1_1_0_0	103	22
0_0_1_0_0_0	45	22
0_0_0_1_0_0	32	22
0_1_0_1_0_0	26	22
1_1_0_0_1_0	24	22
1_1_1_0_1_0	20	22
1_1_0_0_0_1	19	22
1_0_1_1_0_0	15	22
1_1_0_0_1_1	12	22
0_1_1_1_0_0	8	22
1_0_0_0_1_0	8	22
1_0_1_0_1_0	6	22
1_1_1_1_1_0	6	22
1_1_1_0_0_1	4	22
0_1_0_0_1_0	2	22
0_1_1_0_0_1	1	22
1_0_0_1_0_1	1	22
1_0_0_1_1_0	1	22
0_0_0_0_0_0_0_0	21490	23
0_0_1_0_0_0_0_0	7288	23
0_0_1_0_1_0_0_0	2590	23
0_0_1_1_0_0_0_0	2056	23
0_0_1_0_0_0_1_0	1503	23
0_0_1_1_1_0_0_0	1051	23
0_0_1_1_1_0_1_0	716	23
0_0_1_0_1_0_1_0	664	23
0_0_0_0_1_0_0_0	649	23
0_0_1_1_0_0_1_0	452	23
0_0_1_1_1_1_1_0	280	23
0_0_0_0_0_0_1_0	262	23
0_0_0_1_0_0_0_0	253	23
0_0_0_0_1_0_1_0	154	23
0_0_1_0_1_1_0_0	154	23
0_0_1_1_1_1_0_0	151	23
0_0_0_1_1_0_0_0	150	23
0_0_1_0_0_1_0_0	106	23
1_0_1_0_0_0_0_0	102	23
0_0_1_0_1_1_1_0	86	23
0_0_0_1_0_0_1_0	66	23
0_0_1_1_0_1_0_0	39	23
1_0_0_0_0_0_0_0	37	23
1_0_1_1_0_0_0_0	36	23
0_0_0_1_1_0_1_0	35	23
0_0_0_0_0_1_0_0	27	23
0_0_0_0_1_1_0_0	27	23
0_0_1_0_0_1_1_0	26	23
1_0_1_0_1_0_0_0	23	23
1_0_1_1_1_0_1_0	22	23
1_0_1_0_0_0_1_0	19	23
0_0_1_0_0_0_0_1	17	23
0_0_1_1_0_1_1_0	16	23
1_0_0_0_1_0_0_0	15	23
0_0_0_0_1_1_1_0	13	23
0_1_1_0_0_0_0_0	13	23
1_0_1_1_0_0_1_0	13	23
1_0_1_1_1_0_0_0	11	23
0_0_0_1_1_1_1_0	10	23
0_0_1_1_0_0_0_1	10	23
0_0_0_0_0_0_0_1	8	23
0_0_0_1_0_0_1_1	6	23
1_0_1_1_1_1_1_0	6	23
0_1_0_0_0_0_0_0	5	23
1_0_1_1_0_1_0_0	5	23
0_0_0_1_0_1_0_0	4	23
1_0_1_0_1_0_1_0	4	23
0_0_1_0_0_0_1_1	3	23
0_1_1_0_0_0_1_0	3	23
0_1_1_1_0_0_0_0	3	23
1_0_0_0_0_0_1_0	3	23
1_0_0_1_1_0_0_0	3	23
0_0_0_0_1_0_0_1	2	23
0_0_0_1_1_1_0_0	2	23
0_0_1_0_1_0_0_1	2	23
0_0_1_1_1_1_1_1	2	23
0_1_0_1_0_0_0_0	2	23
1_0_0_0_0_1_0_0	2	23
1_0_0_1_1_0_1_0	2	23
1_1_0_1_1_1_0_0	2	23
0_0_0_0_0_1_0_1	1	23
0_0_0_0_0_1_1_0	1	23
0_0_1_0_0_1_0_1	1	23
0_0_1_0_1_0_1_1	1	23
0_0_1_1_0_1_1_1	1	23
0_0_1_1_1_0_1_1	1	23
0_1_0_0_1_0_0_0	1	23
0_1_1_0_1_0_0_0	1	23
0_1_1_0_1_0_1_0	1	23
0_1_1_0_1_1_0_0	1	23
0_1_1_1_0_0_1_0	1	23
0_1_1_1_1_1_1_0	1	23
1_0_0_1_0_0_0_0	1	23
1_0_1_0_0_1_0_0	1	23
1_0_1_0_1_1_0_0	1	23
1_0_1_1_1_1_0_0	1	23
1_1_0_0_0_0_0_0	1	23
1_1_1_1_0_0_0_0	1	23
0_0_0	21952	24
1_1_0	8967	24
1_0_0	5763	24
0_1_0	3933	24
1_1_1	49	24
1_0_1	33	24
0_1_1	20	24
0_0_1	2	24
0_0_0_0_0_0_0	20603	25
0_0_0_0_1_1_0	12985	25
0_0_0_0_1_1_1	4654	25
0_0_0_0_0_1_0	967	25
0_0_0_0_0_1_1	506	25
0_0_0_0_1_0_0	434	25
0_0_0_0_1_0_1	303	25
0_0_0_1_1_1_1	59	25
0_0_0_1_1_1_0	48	25
0_0_1_0_1_1_0	47	25
0_0_0_0_0_0_1	29	25
0_0_1_0_1_1_1	23	25
0_0_0_1_0_1_0	17	25
0_0_1_0_0_1_0	10	25
0_1_0_0_1_1_1	8	25
0_0_0_1_1_0_0	7	25
0_0_1_0_1_0_0	4	25
0_0_1_0_1_0_1	4	25
0_0_0_1_0_0_0	2	25
0_0_1_0_0_0_0	2	25
0_1_0_0_1_1_0	2	25
1_0_0_0_1_1_0	2	25
0_0_0_1_0_1_1	1	25
0_0_1_1_1_1_1	1	25
0_1_1_0_1_1_0	1	25
0_0_0_0	34193	26
0_1_0_0	4788	26
0_1_1_0	650	26
0_1_0_1	353	26
0_0_1_0	312	26
0_0_0_1	227	26
0_1_1_1	175	26
0_0_1_1	16	26
1_1_0_0	3	26
1_0_0_0	1	26
1_1_0_1	1	26
0_0_0_0_0_0_0_0	21163	27
0_0_1_0_1_0_0_0	8182	27
0_0_1_0_0_0_0_0	2821	27
0_0_0_0_1_0_0_0	2304	27
0_0_1_1_1_0_0_0	1717	27
0_0_1_0_1_1_0_0	917	27
0_0_1_1_1_1_0_0	708	27
0_0_1_1_0_0_0_0	674	27
0_0_1_0_1_0_1_0	482	27
0_0_0_0_1_1_0_0	245	27
0_0_1_1_1_1_1_0	228	27
0_0_0_1_1_0_0_0	209	27
0_0_1_1_1_0_1_0	209	27
0_0_1_0_1_1_1_0	161	27
0_0_1_0_0_1_0_0	146	27
0_0_1_0_0_0_1_0	138	27
0_0_0_0_1_0_1_0	88	27
0_0_0_0_0_0_1_0	76	27
0_0_0_1_0_0_0_0	47	27
0_0_0_0_0_1_0_0	32	27
0_0_0_1_1_1_0_0	22	27
0_0_1_1_0_0_1_0	17	27
0_0_0_1_1_1_1_0	16	27
0_0_0_1_0_1_0_0	13	27
0_0_1_0_0_1_1_0	11	27
0_0_1_0_1_0_0_1	11	27
0_0_0_0_0_1_1_0	10	27
0_0_0_0_1_1_1_0	10	27
1_0_1_0_0_0_0_0	10	27
0_1_0_0_1_0_0_0	9	27
0_0_1_1_0_1_0_0	7	27
1_0_0_0_0_0_0_0	7	27
0_0_0_0_1_0_0_1	4	27
0_0_1_1_1_0_1_1	3	27
0_1_1_0_1_0_0_0	3	27
0_0_1_0_1_0_1_1	2	27
0_1_0_0_0_0_0_0	2	27
0_1_0_0_0_0_1_0	2	27
0_1_1_0_0_0_1_0	2	27
1_0_1_0_1_0_0_0	2	27
0_0_0_1_0_0_1_0	1	27
0_0_0_1_0_1_1_0	1	27
0_0_0_1_1_0_1_0	1	27
0_0_1_0_0_0_0_1	1	27
0_0_1_0_1_1_0_1	1	27
0_0_1_0_1_1_1_1	1	27
1_0_0_0_0_0_1_0	1	27
1_0_0_1_1_0_0_0	1	27
1_0_1_1_1_1_1_0	1	27
0_0_0_0_0_0	22977	28
0_0_1_0_0_0	10547	28
0_0_1_1_0_0	4705	28
0_0_0_1_0_0	1078	28
0_0_1_1_1_0	625	28
0_0_1_0_1_0	566	28
0_0_0_0_1_0	143	28
0_0_0_1_1_0	22	28
0_0_1_0_0_1	20	28
0_0_1_1_0_1	13	28
0_0_0_0_0_1	9	28
0_0_1_1_1_1	9	28
0_1_1_0_1_0	2	28
0_0_1_0_1_1	1	28
0_1_1_1_0_0	1	28
1_0_0_0_0_0	1	28
0_0_0_0	22113	29
0_1_0_0	14866	29
0_1_1_0	3184	29
0_0_1_0	278	29
1_1_0_0	109	29
0_1_0_1	72	29
1_0_0_0	57	29
1_1_1_0	15	29
0_1_1_1	12	29
0_0_0_1	11	29
0_0_1_1	2	29
0_0_0_0_0_0	22971	30
0_1_0_0_0_0	5815	30
0_1_1_0_0_0	5562	30
0_0_1_0_0_0	2900	30
0_1_0_1_0_0	1203	30
0_1_1_1_0_0	1130	30
0_0_0_1_0_0	591	30
0_0_1_1_0_0	309	30
0_1_0_0_0_1	44	30
0_1_1_0_0_1	38	30
0_0_0_0_0_1	24	30
0_1_0_0_1_0	20	30
0_1_1_1_1_0	20	30
0_1_1_0_1_0	17	30
0_1_1_1_0_1	17	30
0_1_0_1_0_1	11	30
0_0_1_0_0_1	9	30
0_0_0_0_1_0	8	30
0_0_0_1_1_0	8	30
0_1_0_1_1_0	5	30
0_0_1_0_1_0	3	30
0_0_1_1_1_0	3	30
1_1_1_1_0_0	3	30
0_0_0_1_0_1	2	30
0_1_1_1_1_1	2	30
1_1_0_0_0_0	2	30
0_0_1_1_0_1	1	30
1_1_1_0_0_0	1	30
0_0_0_0	20638	31
0_1_1_0	9916	31
0_0_1_0	8929	31
0_1_1_1	602	31
0_0_1_1	477	31
0_1_0_0	51	31
1_1_1_0	46	31
1_0_1_0	34	31
0_0_0_1	12	31
1_0_1_1	5	31
0_1_0_1	3	31
1_1_1_1	3	31
1_1_0_0	2	31
1_0_0_0	1	31
0_0_0_0_0_0	21043	32
0_1_1_1_0_0	9307	32
0_1_1_0_0_0	3064	32
0_1_0_1_0_0	2529	32
0_1_1_1_0_1	1545	32
0_0_1_1_0_0	734	32
0_1_1_1_1_0	633	32
0_1_0_0_0_0	556	32
0_1_1_1_1_1	313	32
0_0_1_0_0_0	225	32
0_0_0_1_0_0	196	32
0_1_0_1_0_1	156	32
0_1_1_0_0_1	142	32
0_1_0_0_0_1	71	32
0_1_0_1_1_0	62	32
0_0_1_1_0_1	25	32
0_0_1_1_1_0	22	32
0_1_1_0_1_0	15	32
0_1_0_1_1_1	14	32
0_1_0_0_1_0	12	32
0_0_0_1_0_1	10	32
0_0_1_0_0_1	9	32
1_1_1_1_0_0	8	32
0_0_1_1_1_1	5	32
0_0_0_1_1_0	4	32
0_0_1_0_1_0	4	32
0_0_0_0_0_1	3	32
0_0_0_0_1_0	3	32
0_1_1_0_1_1	3	32
1_1_0_0_0_0	2	32
1_1_0_1_0_0	2	32
1_1_1_1_0_1	2	32
0_0_0_0	21315	33
0_1_0_0	17035	33
0_1_1_0	2051	33
0_1_0_1	200	33
0_0_1_0	64	33
0_1_1_1	39	33
1_1_0_0	11	33
1_1_1_0	3	33
0_0_0_1	1	33
0_0_0_0	24017	34
1_1_0_0	6018	34
1_0_0_0	3863	34
0_1_0_0	3837	34
1_1_1_0	895	34
1_0_1_0	529	34
0_0_1_0	525	34
0_1_1_0	204	34
0_0_0_1	181	34
1_0_0_1	173	34
1_1_0_1	172	34
0_1_0_1	98	34
1_1_1_1	76	34
1_0_1_1	58	34
0_0_1_1	55	34
0_1_1_1	18	34
0_0_0	23067	35
0_1_0	6770	35
1_1_0	4536	35
1_0_0	2078	35
1_1_1	1916	35
0_1_1	1457	35
0_0_1	601	35
1_0_1	294	35
0_0_0_0_0	21173	36
0_1_0_0_0	10497	36
0_1_1_0_0	7139	36
0_1_0_1_0	849	36
0_1_1_1_0	674	36
0_0_1_0_0	277	36
1_1_0_0_0	41	36
1_1_1_0_0	22	36
0_1_1_0_1	11	36
0_0_0_1_0	10	36
0_1_0_0_1	10	36
0_0_1_1_0	5	36
1_1_1_1_0	4	36
0_1_1_1_1	3	36
1_0_0_0_0	2	36
1_0_1_0_0	2	36
0_0_0_0_0_0	21707	37
0_0_1_1_0_0	9665	37
0_0_1_0_0_0	4275	37
0_0_0_1_0_0	3877	37
0_0_1_1_1_0	297	37
0_0_1_0_1_0	174	37
0_0_0_1_1_0	148	37
0_0_0_0_1_0	146	37
0_0_1_1_0_1	117	37
0_0_0_0_0_1	82	37
0_0_1_0_0_1	77	37
0_0_0_1_0_1	64	37
0_0_1_1_1_1	30	37
1_0_1_1_0_0	17	37
0_1_0_0_0_0	7	37
1_0_0_1_0_0	7	37
0_0_0_0_1_1	5	37
0_0_1_0_1_1	5	37
1_0_0_0_0_0	5	37
0_1_0_1_0_0	3	37
0_1_1_0_0_0	3	37
0_0_0_1_1_1	2	37
1_0_1_0_0_0	2	37
0_1_1_1_0_0	1	37
1_0_0_1_0_1	1	37
1_0_1_1_1_0	1	37
1_1_1_1_0_0	1	37
0_0_0_0_0_0	22315	38
0_0_0_1_0_0	13082	38
0_0_0_1_1_0	2671	38
0_0_0_1_0_1	867	38
0_0_0_1_1_1	718	38
0_0_0_0_1_0	361	38
0_1_0_1_0_0	124	38
0_0_1_1_0_0	121	38
0_0_0_0_0_1	104	38
0_0_0_0_1_1	45	38
0_0_1_0_0_0	41	38
0_0_1_1_1_1	38	38
0_0_1_1_1_0	37	38
0_1_0_0_0_0	37	38
0_1_0_1_1_0	36	38
1_0_0_0_0_0	33	38
0_0_1_1_0_1	23	38
1_0_0_1_0_0	18	38
1_0_0_1_1_0	13	38
0_1_0_1_0_1	11	38
0_1_0_1_1_1	7	38
0_1_0_0_0_1	4	38
0_1_1_1_1_1	4	38
1_1_0_0_0_0	3	38
1_0_0_1_1_1	2	38
0_0_1_0_1_0	1	38
0_1_0_0_1_0	1	38
0_1_1_1_0_0	1	38
1_1_0_1_0_0	1	38
0_0_0_0_0_0_0	21039	39
0_0_0_0_1_0_0	13033	39
0_0_0_0_1_1_0	5531	39
0_0_0_1_1_0_0	394	39
0_0_0_0_0_1_0	274	39
0_0_0_1_1_1_0	217	39
0_0_0_0_1_0_1	72	39
0_0_0_0_1_1_1	41	39
0_0_0_1_0_0_0	28	39
1_0_0_0_1_0_0	19	39
0_0_1_0_1_0_0	13	39
1_0_0_0_1_1_0	13	39
0_0_1_0_1_1_0	11	39
0_1_0_0_1_0_0	8	39
0_0_0_0_0_0_1	6	39
1_0_0_0_0_0_0	4	39
0_0_1_1_1_0_0	3	39
1_1_1_1_0_0_0	3	39
0_0_0_1_0_1_0	2	39
0_0_0_1_1_1_1	2	39
1_1_1_0_1_0_0	2	39
0_0_0_0_0_1_1	1	39
0_0_0_1_1_0_1	1	39
0_1_0_1_1_1_0	1	39
1_0_0_0_0_1_0	1	39
0_0_0_0_0	21147	40
0_1_0_0_0	15122	40
0_1_1_0_0	3312	40
0_1_0_1_0	734	40
0_1_1_1_0	210	40
0_0_1_0_0	96	40
0_1_0_0_1	43	40
0_0_0_1_0	23	40
1_1_0_0_0	10	40
0_0_1_1_0	9	40
0_1_1_0_1	8	40
1_0_0_0_0	4	40
1_1_1_0_0	1	40
0_0_0_0_0	25557	41
0_1_0_0_0	9717	41
0_1_1_0_0	2131	41
0_0_1_0_0	1645	41
0_1_0_1_0	638	41
0_0_0_1_0	349	41
0_1_1_1_0	321	41
0_1_0_0_1	120	41
0_0_0_0_1	68	41
0_0_1_1_0	43	41
0_1_1_0_1	30	41
0_1_0_1_1	25	41
0_1_1_1_1	24	41
0_0_1_0_1	21	41
0_0_0_1_1	15	41
1_0_0_0_0	7	41
0_0_1_1_1	6	41
1_0_0_1_0	1	41
1_1_0_0_0	1	41
0_0_0_0_0_0_0	23145	42
0_0_0_0_1_0_0	11737	42
0_0_0_1_1_0_0	3338	42
0_0_0_1_0_0_0	1020	42
0_0_0_0_1_1_0	644	42
0_0_0_1_1_1_0	325	42
0_0_1_1_1_0_0	152	42
0_0_1_0_1_0_0	115	42
0_0_0_0_0_1_0	69	42
0_0_1_0_0_0_0	38	42
0_0_1_1_1_1_0	28	42
0_0_0_0_1_0_1	27	42
0_0_0_1_0_1_0	16	42
0_0_1_0_1_1_0	11	42
0_0_1_1_0_0_0	8	42
0_0_0_1_1_1_1	7	42
1_0_0_0_0_0_0	7	42
1_0_0_0_1_0_0	7	42
0_0_0_0_0_0_1	4	42
0_0_0_1_0_0_1	3	42
0_0_0_1_1_0_1	3	42
0_0_1_1_1_1_1	3	42
1_0_0_1_1_0_0	3	42
0_0_0_0_1_1_1	2	42
0_1_0_0_0_0_0	2	42
1_0_0_1_0_0_0	2	42
1_1_1_1_1_0_0	2	42
1_0_1_1_0_0_0	1	42
0_0_0	20939	43
1_1_0	7688	43
0_1_0	7189	43
1_1_1	1941	43
0_1_1	1597	43
1_0_0	656	43
0_0_1	414	43
1_0_1	295	43
0_0_0_0	23228	44
0_0_1_0	8936	44
0_0_1_1	5497	44
0_0_0_1	2944	44
1_0_0_0	52	44
1_0_1_0	26	44
1_0_1_1	16	44
1_0_0_1	13	44
0_1_1_1	4	44
0_1_1_0	2	44
0_1_0_0	1	44
0_0_0_0	21305	45
0_0_1_1	10840	45
0_0_1_0	6204	45
0_0_0_1	1740	45
0_1_1_1	332	45
0_1_1_0	193	45
0_1_0_0	51	45
0_1_0_1	47	45
1_0_1_1	4	45
1_1_1_1	3	45
0_0_0_0_0	22988	46
0_0_1_0_0	14796	46
0_1_1_0_0	2302	46
0_1_0_0_0	539	46
0_0_1_0_1	47	46
0_0_1_1_0	16	46
0_0_0_0_1	11	46
0_1_1_0_1	5	46
0_0_0_1_0	3	46
0_1_0_0_1	3	46
0_1_1_1_0	3	46
0_1_0_1_0	2	46
1_0_1_0_0	2	46
1_0_0_0_0	1	46
1_1_1_0_0	1	46
0_0_0_0_0_0_0	22138	47
0_0_1_0_1_0_0	6322	47
0_0_1_0_0_0_0	3680	47
0_0_0_0_1_0_0	3190	47
0_0_1_1_1_0_0	1386	47
0_1_1_0_1_0_0	770	47
0_0_1_0_1_1_0	648	47
0_0_1_1_1_1_0	386	47
0_1_1_1_1_0_0	321	47
0_0_1_1_0_0_0	278	47
0_1_0_0_0_0_0	248	47
0_1_0_0_1_0_0	207	47
0_1_1_1_1_1_0	190	47
0_1_1_0_1_1_0	187	47
0_0_1_0_0_1_0	166	47
0_1_1_0_0_0_0	157	47
0_0_0_1_1_0_0	119	47
0_0_0_1_0_0_0	97	47
0_0_0_0_1_1_0	91	47
0_0_0_0_0_1_0	36	47
0_0_1_1_0_1_0	20	47
0_0_0_1_1_1_0	11	47
0_1_1_1_0_0_0	11	47
0_1_0_0_1_1_0	9	47
0_1_0_0_0_1_0	7	47
0_1_1_0_0_1_0	7	47
0_1_0_1_1_0_0	6	47
1_0_0_0_0_0_0	5	47
1_0_1_0_0_0_0	4	47
0_0_0_1_0_1_0	3	47
0_0_1_0_1_1_1	3	47
1_0_1_0_1_0_0	3	47
1_1_1_0_1_0_0	3	47
0_1_0_1_1_1_0	2	47
0_1_1_0_1_0_1	2	47
0_1_1_1_1_1_1	2	47
0_1_0_1_0_0_0	1	47
1_0_0_0_1_0_0	1	47
1_1_0_0_1_0_0	1	47
1_1_1_0_0_0_0	1	47
0_0_0	21131	48
0_1_1	15357	48
0_1_0	2276	48
0_0_1	1951	48
1_1_1	3	48
1_1_0	1	48
0_0_0_0_0_0_0	21105	49
0_0_0_1_1_0_0	12809	49
0_0_0_1_0_0_0	4903	49
0_0_0_0_1_0_0	1179	49
0_0_1_1_1_0_0	375	49
0_0_0_1_1_1_0	138	49
0_0_1_1_0_0_0	61	49
0_0_0_1_1_0_1	35	49
0_0_0_1_0_1_0	18	49
0_0_1_0_0_0_0	16	49
0_0_1_1_1_1_0	16	49
0_0_1_0_1_0_0	13	49
1_0_0_1_1_0_0	10	49
0_0_0_1_0_0_1	8	49
1_0_0_1_0_0_0	6	49
0_0_0_0_1_0_1	5	49
0_0_1_1_1_0_1	5	49
0_1_0_1_1_0_0	3	49
0_1_1_1_1_0_0	3	49
0_0_0_0_0_0_1	2	49
0_0_0_0_1_1_0	2	49
0_0_1_1_1_1_1	2	49
1_0_0_0_0_0_0	2	49
1_0_1_1_1_0_0	2	49
1_0_1_0_0_0_0	1	49
0_0_0_0_0_0	21913	50
0_0_1_1_0_0	9862	50
0_0_0_1_0_0	4163	50
0_0_1_0_0_0	3577	50
0_0_1_1_1_0	677	50
0_0_1_0_1_0	240	50
0_0_0_1_1_0	150	50
0_0_0_0_1_0	115	50
0_0_1_1_0_1	10	50
0_0_1_0_0_1	4	50
0_0_1_1_1_1	4	50
0_1_0_0_0_0	2	50
0_1_1_0_0_0	2	50
